# Targeted hydrolysis of native potato protein: A novel route for obtaining hydrolysates with improved interfacial properties

**DOI:** 10.1101/2022.05.25.493405

**Authors:** Simon Gregersen Echers, Ali Jafarpour, Betül Yesiltas, Pedro J. García-Moreno, Mathias Greve-Poulsen, Dennis Hansen, Charlotte Jacobsen, Michael Toft Overgaard, Egon Bech Hansen

**Author notes:** Corresponding author (SGE). Simon Gregersen Echers and Ali Jafarpour contributed equally to this work.

## Abstract

Peptides and protein hydrolysates are promising alternatives to substitute chemical additives as functional food ingredients. In this study, we present a novel approach for producing a potato protein hydrolysate with improved emulsifying and foaming properties by data-driven, targeted hydrolysis. Based on previous studies, we selected 15 emulsifier peptides derived from abundant potato proteins, which were clustered based on sequence identity. Through *in silico* analysis, we determined that from a range of industrial proteases (Neutrase (Neut), Alcalase (Alc), Flavorzyme (Flav) and Trypsin (Tryp)), Tryp was found more likely to release peptides resembling the target peptides. After applying all proteases individually, hydrolysates were assayed for *in vitro* emulsifying and foaming properties. No direct correlation between degree of hydrolysis and interfacial properties was found. Tryp produced a hydrolysate (DH=5.4%) with the highest (P<0.05) emulsifying and foaming abilities, good stabilities, and high aqueous solubility. Using LC-MS/MS, we identified >10,000 peptides in each hydrolysate. Through peptide mapping, we show that random overlapping with known peptide emulsifiers is not sufficient to quantitatively describe hydrolysate functionality. While Neut hydrolysates had the highest proportion of peptides with target overlap, they showed inferior interfacial activity. In contrast, Tryp was able to release specifically targeted peptides, explaining the high surface activity observed. While modest yields and residual unhydrolyzed protein indicate room for process improvement, this work shows that data-driven, targeted hydrolysis is a viable, interdisciplinary approach to facilitate hydrolysis design for production of functional hydrolysates from alternative protein sources.
