## Supplementary table A.3 for "Targeted hydrolysis of native potato protein: A novel route for obtaining hydrolysates with improved interfacial properties"

### Sheet: Cluster1
A 0.1%		A 1%		A 3%		F 0.1%		F 1%		F 3%		N 0.1%		N 1%		N 3%		T 0.1%		T 1%		T 3%
Sequence	I_rel	Sequence	I_rel	Sequence	I_rel	Sequence	I_rel	Sequence	I_rel	Sequence	I_rel	Sequence	I_rel	Sequence	I_rel	Sequence	I_rel	Sequence	I_rel	Sequence	I_rel	Sequence	I_rel
SIDGGGIKGIIPATILE	0.00890608	SIDGGGIKGIIPATILE	0.0132811	SIDGGGIKGIIPATILE	0.0145856	SIDGGGIKGIIPATIL	0.0047076	EVDNNKDARLADY	0.00800612	DGGGIKGIIPATILE	0.012645	LEGQLQEVDNNKDAR	0.00407195	LEGQLQEVDNNKDAR	0.00957929	LEGQLQEVDNNKDAR	0.00816146	SIDGGGIKGIIPATIL	0.00472147	SIDGGGIKGIIPATIL	0.00199916	EFLEGQLQEVDNNKDAR	0.00185313
SIDGGGIKGIIPATIL	0.00522737	SIDGGGIKGIIPGIILE	0.0116969	SIDGGGIKGIIPGIILE	0.0121954	SIDGGGIKGIIPA	0.00284818	DGGGIKGIIPATILE	0.00745848	DGGGIKGIIPATILEF	0.00734889	LEGQLQKMDNNADAR	0.00228352	FLEGQLQEVDNNKDAR	0.00346656	LQEVDNNKDARL	0.00221935	SIDGGGIKGIIPA	0.00251719	EFLEGQLQEVDNNKDAR	0.00143632	GIIPATILEFLEGQLQEVDNNKDAR	0.00162868
SIDGGGIKGIIPAVILE	0.00351528	SIDGGGIKGIIPAVILE	0.0114364	SIDGGGIKGIIPAVILE	0.0119949	SIDGGGIKGIIPATILE	0.00253981	QEVDNNKDARLADY	0.00691597	DGGGIKGIIPAVILE	0.0066426	ILEFLEGQLQEVDNNKDAR	0.00117987	LQEVDNNKDARL	0.00171449	FLEGQLQEVDNNKDAR	0.00197136	SIDGGGIKGIIPATILE	0.00248673	SIDGGGIKGIIPA	0.00133659	GIIPGTILEFLEGQLQK	0.0012502
SIDGGGIKGIIPA	0.00340056	SIDGGGIKGIIPAIILE	0.00711543	SIDGGGIKGIIPGTILE	0.00744558	EVDNNKDARLADY	0.0022766	EGQLQKMDNNADAR	0.00640042	DGGGIKGIIPGTILE	0.00597178	FLEGQLQEVDNNKDAR	0.000629224	LQKMDNNADARL	0.00139424	LEGQLQEVDNNADAR	0.00135386	EVDNNKDARLADY	0.0024561	SIDGGGIKGIIPATILE	0.000448867	FLEGQLQEVDNNKDAR	0.000508067
SIDGGGIKGIIPAIILE	0.00309205	SIDGGGIKGIIPGTILE	0.00666267	SIDGGGIKGIIPAIILE	0.00655227	IDGGGIKGIIPATIL	0.00146437	IDGGGIKGIIPATILE	0.00616189	EGQLQKMDNNADAR	0.00481369	FLEGQLQKMDNNADAR	0.000445869	LEGQLQEVDNNKDARL	0.00130784	LQKMDNNADARL	0.00116771	IDGGGIKGIIPATIL	0.00155264	SIDGGGIKGIIPATILEFLEGQLQEVDNNKDAR	0.000395607	SIDGGGIKGIIPATIL	0.000379847
SIDGGGIKGIIPGTILE	0.00309079	SIDGGGIKGIIPATIL	0.00181284	SIDGGGIKGIIPA	0.00206072	DGGGIKGIIPATIL	0.00128766	EGQLQEVDNNKDAR	0.00526848	QEVDNNKDARLADY	0.00458487	LEGQLQEVDNNKDARLADY	0.000338196	LEGQLQKMDNNADAR	0.00124461	LEGQLQKMDNNADAR	0.000576035	SIDGGGIKGIIPATILEFLEGQ	0.00150445	FLEGQLQEVDNNKDAR	0.00033592	GIIPATILEFLEGQLQEVDNNK	0.000270301
SIDGGGIKGIIPATILEFLE	0.00205361	SIDGGGIKGIIPA	0.00179221	SIDGGGIKGIIPATIL	0.0018509	SIDGGGIKGIIPATILEFLEGQ	0.00123685	SIDGGGIKGIIPATILE	0.00478849	DGGGIKGIIPGIILE	0.00426056	EFLEGQLQEVDNNKDAR	0.000262859	LEGQLQEVDNNKDARLADY	0.00121803	LEGQLQEVDNNKDARL	0.000561528	DGGGIKGIIPATIL	0.0012887	SIDGGGIKGIIPAIIL	0.00026174	LEGQLQEVDNNKDAR	0.000253387
SIDGGGIKGIIPGIILE	0.00194451	SIDGGGIKGIIPATILEFLE	0.00150905	VDNNKDARLADYFD	0.00112037	SIDGGGIKGIIPGTILE	0.00121158	LEGQLQEVDNNKDAR	0.00452503	EGQLQEVDNNKD	0.00412811	LEGQLQEVDNNKDARL	0.000200557	LEGQLQEVDNNADAR	0.00119404	LEGQLQEVDNNKD	0.000311308	SIDGGGIKGIIPGTILE	0.00117422	SIDGGGIKGIIPGIIL	0.000252098	SIDGGGIKGIIPATILEFLEGQLQEVDNNKDAR	0.000212157
SIDGGGIKGIIPAIIL	0.000860994	FLEGQLQKMDNNADAR	0.00088908	FLEGQLQKMDNNADAR	0.00108505	LEGQLQEVDNNKDARLADY	0.000967302	DGGGIKGIIPGTILE	0.00383732	DGGGIKGIIPAIILE	0.00398127	LEGQLQEVDNNKDARLADYFD	0.000196361	LEGQLQEVDNNKDARLADYFD	0.00051868	SIDGGGIKGIIPATILE	0.000284605	IPATILEFLEGQ	0.000989333	GIIPATILEFLEGQLQEVDNNKDAR	0.000229864	EFLEGQLQEVDNNADAR	0.000205296
SIDGGGIKGIIPGIIL	0.000797881	FLEGQLQEVDNNKDAR	0.000749859	VLSIDGGGIKGIIPATILE	0.000983616	SIDGGGIKGIIPAVILE	0.000845162	MDNNADARLADY	0.00381293	DGGGIKGIIPGTILEF	0.00319982	ILEFLEGQLQKMDNNADAR	0.000196126	FLEGQLQKMDNNADAR	0.00045218	FLEGQLQEVDNNADAR	0.00023704	LEGQLQEVDNNKDARLADY	0.000976437	SIDGGGIKGIIPGTILE	0.000221385	SIDGGGIKGIIPGTILEFLEGQLQK	0.000192291
Top5	0.0241413		0.0501926		0.0527737		0.0138366		0.0349429		0.037422		0.00861043		0.0174624		0.0148737		0.0137341		0.00561655		0.00561992
Top10	0.0328891		0.0569456		0.0598744		0.0193851		0.0571751		0.0575766		0.00980453		0.02209		0.0168443		0.0196673		0.00691755		0.00675335

### Sheet: Cluster3
A 0.1%		A 1%		A 3%		F 0.1%		F 1%		F 3%		N 0.1%		N 1%		N 3%		T 0.1%		T 1%		T 3%
Sequence	I_rel	Sequence	I_rel	Sequence	I_rel	Sequence	I_rel	Sequence	I_rel	Sequence	I_rel	Sequence	I_rel	Sequence	I_rel	Sequence	I_rel	Sequence	I_rel	Sequence	I_rel	Sequence	I_rel
LLAQVGENLLKKPVSKDNPE	0.0107291	LLVQVGETLLKKPVSKDSPE	0.0117922	LLVQVGETLLKKPVSKDSPE	0.0113066	KPVSKDNPETYEEALKRF	0.0111512	KPVSKDNPETYEEA	0.0194011	KPVSKDNPETYEEA	0.0166942	VSKDSPETYEEALKR	0.0117033	VSKDSPETYEEALKR	0.0135558	VSKDSPETYEEALKR	0.0147871	KPVSKDSPETYEEALKRF	0.0165892	DSPETYEEALKR	0.0104467	DSPETYEEALKR	0.0106009
LLVQVGENLLKKPVSKDNPE	0.00865257	LLVQVGENLLKKPVSKDNPE	0.0105219	LLAQVGENLLKKPVSKDNPE	0.00944132	KPVSKDNPETYEEA	0.00678551	KPVSKDSPETYEEA	0.0171605	KPVSKDSPETYEEA	0.0147124	VSKDNPETYEEALKR	0.00971315	VSKDNPETYEEALKR	0.0101833	VSKDNPETYEEALKR	0.00933323	KPVSKDNPETYEEALKRF	0.0102323	KPVSKDSPETYEEALKR	0.00896249	DNPETYEEALKR	0.00826357
LLVQVGETLLKKPVSKDSPE	0.00856822	LLAQVGENLLKKPVSKDNPE	0.00826713	LLVQVGENLLKKPVSKDNPE	0.00711412	KPVSKDSPETYEEA	0.00624436	KPVSKDNPETYEEALKRF	0.00691726	KPVSKDSPETYEE	0.00422323	VSKDSPETYEEALKRF	0.00701179	VSKDSPETYEEALKRF	0.00702909	VSKDSPETYEEA	0.00850755	KPVSKDNPETYEEA	0.00920538	DNPETYEEALKR	0.00588632	KPVSKDSPETYEEALKR	0.00606068
LLKKPVSKDSPE	0.00331564	LLVQVGEKLLKKPVSKDSPE	0.00668667	LVQVGETLLKKPVSKDSPE	0.00700596	KAVSKDNPETYEEALKRF	0.00371708	KPVSKDSPETYEEALKRF	0.00540818	KPVSKDSPETYEEALKRF	0.00397792	VSKDNPETYEEALKRF	0.00485254	VSKDNPETYEEALKRF	0.00551513	VSKDNPETYEEA	0.00576934	KPVSKDSPETYEEA	0.0075775	KPVSKDNPETYEEALKR	0.00556075	KPVSKDNPETYEEALKR	0.00465398
AQVGENLLKKPVSKDNPE	0.00305434	LVQVGETLLKKPVSKDSPE	0.00666087	TLLKKPVSKDSPE	0.00669084	KPVSKDSPETYEEALKR	0.00242692	VSKDSPETYEEA	0.00308452	GETLLKKPVSKDSPETYEEA	0.00375121	KPVSKDSPETYEEALKR	0.00169989	VSKDSPETYEEA	0.00529427	VSKDSPETYEEALKRF	0.00434498	GETLLKKPVSKDSPETYEEALKRF	0.00224622	LLKKPVSKDSPETYEEALKR	0.00361084	SVSKDNPETYEEALKR	0.000925651
NLLKKPVSKDNPE	0.00270697	LAQVGENLLKKPVSKDNPE	0.00630696	NLLKKPVSKDNPE	0.0059489	GETLLKKPVSKDSPETYEEALKRF	0.00224338	VGETLLKKPVSKDSPETYEEA	0.00283555	VGETLLKKPVSKDSPETYEEALKRF	0.00302843	KPVSKDNPETYEEALKR	0.00146324	VSKDNPETYEEA	0.00284746	VSKDNPETYEEALKRF	0.00326146	KPVSKDSPETYEEALKR	0.00219593	DSPETYEEALKRFAK	0.00354438	KPVSKDSPETYEEALK	0.000853391
LVQVGETLLKKPVSKDSPE	0.0025173	NLLKKPVSKDNPE	0.00535239	LAQVGENLLKKPVSKDNPE	0.00513502	KPVSKDNPETYEEALKR	0.00205693	KPVSKDNPETYEE	0.00258437	KPVSKDNPETYEE	0.00302347	VSKDSPETYEEALKRFAKL	0.00142921	KPVSKDSPETYEEALKR	0.000852372	LVQVGETLLKKPVSKDSPETYEEA	0.00063142	KPVSKDNPETYEEALKR	0.00175963	DNPETYEEALKRFAK	0.00352576	VSKDSPETYEEALKR	0.000826942
KPVSKDSPETYEE	0.00237026	LLKKPVSKDSPE	0.00530687	VQVGETLLKKPVSKDSPE	0.00509674	KPVSKDSPETYEEALKRF	0.00189131	KPVSKDSPETYEE	0.00235409	KPVSKDNPETYEEALKRF	0.00289337	VSKDSPETYEEALKRFAK	0.00141351	KPVSKDNPETYEEALKR	0.000608399	KPVSKDSPETYEEA	0.000598726	KPVSKDSPETYEEALKRFAK	0.00173441	LKKPVSKDNPETYEEALKR	0.00187703	ADDASEANMELLAQVGENLLKKPVSKDNPETYEEALKR	0.000814301
LVQVGENLLKKPVSKDNPE	0.00231869	AQVGENLLKKPVSKDNPE	0.00485485	AQVGENLLKKPVSKDNPE	0.00508018	VGETLLKKPVSKDSPETYEEALKRF	0.00187456	VSKDNPETYEEA	0.00231578	QVGENLLKKPVSKDNPETYEEALKRF	0.00249998	VSKDNPETYEEALKRFAK	0.00132563	SKDSPETYEEALKR	0.000371325	KPVSKDSPETYEEALKR	0.000386473	VGETLLKKPVSKDSPETYEEALKRF	0.00163701	VSKDSPETYEEALKR	0.00142431	LKKPVSKDNPETYEEALKR	0.000428062
LLVQVGETLLKKPVSKDSPETYEE	0.00231193	LVQVGENLLKKPVSKDNPE	0.00446044	LVQVGENLLKKPVSKDNPE	0.00396094	GENLLKKPVSKDNPETYEEALKRF	0.00181032	GETLLKKPVSKDSPETYEEALKRF	0.00211703	QVGETLLKKPVSKDSPETYEEALKRF	0.00158199	KPVSKDNPETYEEALKRF	0.00121853	KPVSKDSPETYEEA	0.000345839	LLVQVGETLLKKPVSKDSPE	0.000311832	KPVSKDNPETYEEALKRFAK	0.00151148	AQVGENLLKKPVSKDNPETYEEALKR	0.00127968	VSKDNPETYEEALKR	0.000367908
Top5	0.0343199		0.0439288		0.0415588		0.0303251		0.0519716		0.043359		0.0349807		0.0415776		0.0427422		0.0458506		0.0344671		0.0305048
Top10	0.046545		0.0702103		0.0667806		0.0402016		0.0641784		0.0563863		0.0418308		0.046603		0.0479321		0.0546891		0.0461183		0.0337954
